# The structural and functional modularity of ovarian follicle epithelium in the pill-millipede *Hyleoglomeris japonica* (Myriapoda: Diplopoda: Pentazonia: Glomerida) and the morphological reconsideration of somatic tissues around oocytes in Myriapoda

**DOI:** 10.1101/2023.05.17.541077

**Authors:** Yasuhiko Chikami, Kensuke Yahata

**Affiliations:** Graduate School of Life and Environmental Sciences, University of Tsukuba, Tsukuba 305-8572, Japan; Faculty of Life and Environmental Sciences, University of Tsukuba, Tsukuba 305-8572, Japan

**Keywords:** Ovarian follicle epithelium, Oogenesis, Myriapoda, Arthropoda, Modularity

## Abstract

Ovarian somatic tissues around oocytes are essential for oogenesis in many metazoans. The functional ovarian somatic tissues sometimes have structural properties specific to their roles. In contrast, there is no evidence of such structural modularity of the follicle epithelium in Myriapoda, suggesting that myriapod ovarian soma may not participate in oogenesis. The ultrastructural nature of follicle cells also supports solitary oogenesis in most myriapods investigated. In contrast, here, we report two structurally and developmentally distinct domains of the follicle epithelium in the Japanese pill millipede, *Hyleoglomeris japonica*. The follicle epithelium of *H. japonica* has a thick cell mass on the apex of the follicle. These thick cells contain the rich rough endoplasmic reticulum, mitochondria, and Goldi bodies and possess many microvilli, indicating synthetic/secretory activities, and become thicker along with the oogenetic progress. Another region of epithelium does not exhibit these features. These results show the structural and functional modularity specific to some functions of the follicle epithelium of *H. japonica*. Therefore, the follicle epithelium of Myriapoda is divided into 3 types: physiologically functional uniformly, nonfunctional only, and those with both. We suggest the need to reconsider the nature and roles of ovarian somatic tissues of Myriapoda and Arthropoda.
