## Supplementary material for "The structural and functional modularity of ovarian follicle epithelium in the pill-millipede *Hyleoglomeris japonica* (Myriapoda: Diplopoda: Pentazonia: Glomerida) and the morphological reconsideration of somatic tissues around oocytes in Myriapoda": Table S1

### Sheet: Sheet1
Table S1. The data of the length of the oocytes and the height of two regions of the follicle epithelium in Hyleoglomeris japonica.
ID		Major axis of oocytes (µm)					Height of apical thick region (µm)					Height of main-body region (µm)
		replicate 1	replicate 2	replicate 3	mean		replicate 1	replicate 2	replicate 3	mean		replicate 1	replicate 2	replicate 3	mean
1		102.71	101.71	103.06	102.49		2.52	2.76	3	2.76		1.14	1.02	1.09	1.09
2		152.49	149.28	149.37	150.38		3.52	3.79	3.95	3.75		1.03	1.03	1.1	1.06
3		103.5	102.37	103.01	102.96		4.4	3.849	4.121	4.12		1.37	1.52	1.33	1.41
4		137.01	138.76	136.76	137.51		8.86	7.34	8.34	8.18		1	1.16	1.15	1.1
5		74.24	71.35	73.33	72.97		3.22	3.4	2.86	3.16		1.47	1.4	1.23	1.36
6		98.14	99.99	99.5	99.21		1.72	1.86	1.94	1.84		1.36	1.62	1.6	1.53
7		78.74	74.82	77.04	76.87		1.79	1.91	2.15	1.95		1.1	1.04	1.19	1.11
8		80.35	82.37	78.34	80.35		2.09	2.26	2.46	2.27		1.5	1.61	1.19	1.43
9		75.34	77.34	80.9	77.86		3.58	3	3.42	3.33		1.469	1.342	1.256	1.35567
10		145.45	142.23	138.55	142.07		4.22	4.68	4.02	4.31		1.92	1.32	1.37	1.54
11		94.83	93.59	92.94	93.79		4.35	4.66	4.4	4.47		1.4	1.59	1.34	1.44
12		64.05	63.91	61.69	63.22		2.02	2.38	2.55	2.32		1.23	1.24	1.39	1.29
13		95.15	92.51	94.93	94.19		3.66	3.07	2.92	3.22		1.57	1.453	1.488	1.50367
14		138.75	131.35	137.23	135.78		4.15	3.97	4.06	4.06		1.453	1.609	1.609	1.557
15		89.98	91.02	91.41	90.8		3.07	3	3.37	3.14		1.17	1.2	1.29	1.22
16		205.73	202.18	206.42	204.78		7.3	7.76	7.38	7.48		1.41	1.54	1.55	1.5
17		71.52	71.11	72.49	71.7		2.47	2.66	2.72	2.62		1.04	1.3	1.15	1.17
18		153.19	148.43	147.75	149.79		4.07	4.27	4.29	4.21		1.34	1.35	1.32	1.34
19		127.73	131.54	124.35	127.87		7.37	7.52	6.87	7.25		1.39	1.43	1.62	1.48
20		125.02	124.99	128.17	126.06		5.65	5.75	5.35	5.58		1.37	1.28	1.36	1.34
21		84.46	86.28	84.64	85.13		2.38	2.3	2.49	2.39		1.28	1.46	1.34	1.36
22		109.91	109.72	108.99	109.54		2.75	2.82	2.87	2.81		1.47	1.72	1.7	1.63
23		148.57	141.16	149.31	146.35		6.01	6.29	5.97	6.09		1.03	1.2	1.13	1.12
24		122.8	120.79	121.55	121.71		4.16	4.81	4.43	4.47		1.36	1.41	1.25	1.34
25		144.58	145.26	143.11	144.32		7.27	7.29	7.35	7.3		1.326	1.217	1.39	1.311
26		129.78	127.38	126.85	128		5.75	5.39	5.54	5.56		1.33	1.2	1.2	1.24
27		81.36	84.62	81.08	82.35		3.9	4.01	4.15	4.02		1.2	1.05	1.14	1.13
28		62.39	65.19	63.52	63.7		2.28	2.11	2.21	2.2		1.27	1.11	1.31	1.23
29		161.71	156	153.35	157.02		7.68	7.96	8.08	7.91		1.46	1.34	1.53	1.44
30		74.28	73.18	73.84	73.77		3.57	3.56	4.23	3.78		1.13	1.16	1.06	1.11
31		152.53	153.48	153.87	153.29		4.91	5.23	5.07	5.07		1.26	1.32	1.03	1.2
32		171.88	173.91	173.91	173.23		5.95	5.66	5.67	5.76		1.31	1.36	1.55	1.41
33		130.28	131.45	131.93	131.22		4.63	4.7	4.73	4.69		1.56	1.5	1.39	1.48
34		160.21	161.94	162.04	161.4		6.95	7.1	6.89	6.98		1.364	1.52	1.432	1.43867
35		134.94	132.59	131.73	133.09		6.73	6.66	6.79	6.72		1.36	1.34	1.49	1.4
36		96.51	94.14	96.72	95.79		3.37	3.25	3.4	3.34		1.41	1.45	1.36	1.41
37		91.78	85.09	87.76	88.21		3.43	3.61	4.06	3.7		1.23	1.29	1.2	1.24
38		120.45	120.46	118.94	119.95		3.22	3.6	3.37	3.39		1.56	1.63	1.75	1.65
39		187.61	186.28	184.98	186.29		9.69	9.8	10.19	9.89		1.49	1.44	1.27	1.4
40		109.08	110.61	111.14	110.28		4.87	4.78	4.57	4.74		1.07	1.13	1.03	1.08
41		188.17	188.76	188.17	188.37		7.81	7.32	7.31	7.48		1.57	1.22	1.23	1.34
42		195.21	194.81	195.32	195.11		6.92	6.92	7.29	7.04		1.28	1.29	1.3	1.29
43		108.41	106.41	108.61	107.81		5.07	5.01	5.05	5.04		1.33	1.38	1.43	1.38
44		169.84	172.55	171.19	171.19		5.2	5.8	5.19	5.4		1.45	1.21	1.33	1.33
45		111.5	110.8	109.89	110.73		3.31	3.6	3.64	3.52		1.26	1.4	1.41	1.36
46		103.8	106.57	105.71	105.36		4.4	4.56	4.88	4.61		1.2	1.39	1.22	1.27
47		137.42	139.53	138.32	138.42		3.15	3.73	3.67	3.52		1.274	1.333	1.432	1.35
48		128.28	128	128.96	128.41		4.2	4.1	4.06	4.12		1.35	1.39	1.23	1.32
49		132.03	131.78	131.74	131.85		4.64	4.95	4.97	4.85		1.57	1.69	1.57	1.61
50		116.09	118.7	118.3	117.7		5.01	5.71	5.58	5.43		1.24	1.28	1.29	1.27
51		104.2	105.65	105.51	105.12		2.61	2.28	2.24	2.38		1.07	1.42	1.23	1.24
